# High avidity phase-separated RNA-protein sialogranules sense lectins and inhibit influenza infection

**DOI:** 10.64898/2026.02.22.707264

**Authors:** Or Willinger, Naor Granik, Tai Salomon, Sarah Goldberg, Roee Amit

## Abstract

We previously developed synthetic RNA-protein (sRNP) granules as stable, programmable, genetically encoded nanoparticles. Here, we adapt this platform into high-avidity sialogranules that inhibit influenza virus entry. Natural or synthetic α2,6-sialylated proteins and peptides were fused to RNA-binding domains and assembled with synthetic long non-coding RNA to form phase-separated glyco-nanoparticles. Using the sialic-acid-binding lectin Sambucus nigra agglutinin (SNA), we identified a selective transition from sialogranules to tri-component multiphasic biocondensates that occurs only for sialylated constructs. The structural features of this transition quantitatively correlate with predicted sialylation density, enabling extraction of an effective avidity constant. Enzymatic desialylation with neuraminidase or Endo H abolished SNA binding and restored native granule morphology. Guided by this assay, LAMP1-based sialogranules were selected and inhibited influenza entry by ∼50% in cell culture. These results establish sRNP sialogranules as programmable glyco-nanoparticles integrating glycan sensing with antiviral decoy activity.
