## Supplemental Table for Protein Sequences for "High avidity phase-separated RNA-protein sialogranules sense lectins and inhibit influenza infection"

### Sheet: Protein
Protein	NT Sequence	NT Length	AA Sequence	AA Length	Signal Peptide	Notes
ACE2	ATGTCTAGCTCTAGTTGGCTGCTCCTGTCTTTGGTCGCTGTCACGGCCGCGCAGTCTACTATCGAAGAACAGGCCAAAACATTCCTGGATAAGTTCAACCACGAGGCGGAAGACCTTTTCTATCAAAGCAGTTTGGCGAGTTGGAATTATAATACAAATATCACAGAGGAAAATGTCCAGAACATGAACAACGCTGGAGACAAGTGGAGTGCTTTTCTGAAGGAACAGAGTACGTTGGCCCAAATGTACCCCCTGCAAGAAATTCAAAACCTGACGGTTAAACTCCAATTGCAAGCACTCCAACAAAATGGTTCAAGTGTGCTCAGCGAGGACAAGTCCAAGCGGTTGAATACCATCTTGAATACTATGAGTACGATTTACTCTACGGGAAAAGTATGC…	2220	MSSSSWLLLSLVAVTAAQSTIEEQAKTFLDKFNHEAEDLFYQSSLASWNYNTNITEENVQNMNNAGDKWSAFLKEQSTLAQMYPLQEIQNLTVKLQLQALQQNGSSVLSEDKSKRLNTILNTMSTIYSTGKVCNPDNPQECLLLEPGLNEIMANSLDYNERLWAWESWRSEVGKQLRPLYEEYVVLKNEMARANHYEDYGDYWRGDYEVNGVDGYDYSRGQLIEDVEHTFEEIKPLYEHLHAYVRAKLMNAYPSYISPIGCLPAHLLGDMWGRFWTNLYSLTVPFGQKPNIDVTDAMVDQAWDAQRIFKEAEKFFVSVGLPNMTQGFWENSLLTDPGNVQKAVCHPTAWDLGKGDFRILMCTKVTMDDFLTAHHEMGHIQYDMAYAAQPFLLRNGANEG…	740	ACE2
LAMP1	ATGGCCGCCCCTGGCAGCGCCCGGAGGCCTCTCTTACTCTTATTACTTCTCTTGTTACTGGGCCTGATGCACTGTGCCAGTGCCGCCATGTTCATGGTCAAAAACGGAAACGGCACTGCCTGCATCATGGCAAATTTCAGCGCAGCCTTCTCCGTGAATTACGACACCAAATCTGGCCCTAAGAACATGACCTTCGACCTGCCTAGCGATGCCACCGTCGTGCTGAACAGATCCAGCTGCGGCAAGGAAAACACCAGCGACCCCTCTCTGGTGATCGCCTTTGGACGGGGCCACACACTGACCCTGAACTTCACCCGCAACGCCACAAGATACAGCGTGCAGCTGATGTCTTTCGTGTACAATCTGAGCGATACCCACCTGTTCCCCAACGCTTCTTCA…	1146	MAAPGSARRPLLLLLLLLLLGLMHCASAAMFMVKNGNGTACIMANFSAAFSVNYDTKSGPKNMTFDLPSDATVVLNRSSCGKENTSDPSLVIAFGRGHTLTLNFTRNATRYSVQLMSFVYNLSDTHLFPNASSKEIKTVESITDIRADIDKKYRCVSGTQVHMNNVTVTLHDATIQAYLSNSSFSRGETRCEQDRPSPTTAPPAPPSPSPSPVPKSPSVDKYNVSGTNGTCLLASMGLQLNLTYERKDNTTVTRLLNINPNKTSASGSCGAHLVTLELHSEGTTVLLFQFGMNASSSRFFLQGIQLNTILPDARDPAFKAANGSLRALQATVGNSYKCNAEEHVRVTKAFSVNIFKVWVQAFKVEGGQFGSVEECLLDENSM	382	LAMP1
GYPA	ATGTACGGCAAGATCATCTTCGTGCTGCTGCTGAGCGAGATCGTGTCCATCTCCGCCAGCTCTACCACAGGCGTCGCCATGCACACCAGCACCAGCAGCAGCGTGACCAAGTCTTATATCAGCAGCCAGACCAACGACACCCACAAGCGGGACACATACGCCGCTACACCTAGAGCCCACGAGGTGTCTGAAATCAGCGTGCGGACCGTGTACCCCCCCGAGGAAGAGACAGGAGAAAGAGTGCAGCTGGCTCATCACTTCAGCGAGCCTGAGATTACACTGATCATCTTTGGCGTGATGGCCGGCGTTATCGGCACCATCCTGCTCATCAGCTACGGCATCAGAAGACTGATCAAGAAAAGCCCTAGCGACGTGAAGCCTCTGCCTTCTCCAGATACC…	450	MYGKIIFVLLLSEIVSISASSTTGVAMHTSTSSSVTKSYISSQTNDTHKRDTYAATPRAHEVSEISVRTVYPPEEETGERVQLAHHFSEPEITLIIFGVMAGVIGTILLISYGIRRLIKKSPSDVKPLPSPDTDVPLSSVEIENPETSDQ	150	GYPA
Fetuin	ATGAAAAGCCTGGTGCTGCTGCTGTGCCTGGCCCAGCTGTGGGGCTGTCACAGCGCCCCCCACGGCCCCGGCCTGATCTACCGGCAGCCCAACTGCGACGACCCCGAGACAGAGGAAGCCGCTCTGGTGGCCATCGACTACATCAACCAGAATCTGCCCTGGGGCTATAAGCACACCCTGAATCAAATCGACGAGGTGAAGGTGTGGCCTCAGCAGCCATCTGGAGAGCTGTTCGAGATCGAGATTGATACCCTGGAAACCACATGCCATGTGCTTGATCCCACCCCTGTGGCTAGATGCAGCGTGCGGCAACTGAAAGAGCACGCTGTGGAAGGCGACTGTGATTTTCAGCTACTGAAGCTGGACGGCAAGTTCAGCGTCGTGTACGCCAAATGCGAT…	1101	MKSLVLLLCLAQLWGCHSAPHGPGLIYRQPNCDDPETEEAALVAIDYINQNLPWGYKHTLNQIDEVKVWPQQPSGELFEIEIDTLETTCHVLDPTPVARCSVRQLKEHAVEGDCDFQLLKLDGKFSVVYAKCDSSPDSAEDVRKVCQDCPLLAPLNDTRVVHAAKAALAAFNAQNNGSNFQLEEISRAQLVPLPPSTYVEFTVSGTDCVAKEATEAAKCNLLAEKQYGFCKATLSEKLGGAEVAVTCMVFQTQPVSSQPQPEGANEAVPTPVVDPDAPPSPPLGAPGLPPAGSPPDSHVLLAAPPGHQLHRAHYDLRHTFMGVVSLGSPSGEVSHPRKTRTVVQPSVGAAAGPVVPPCPGRIRHFKV	367	Fetuin
NXST1	ATGAGCTCCTCCAGCTGGCTGCTGCTGAGCCTGGTCGCCGTGACCGCCGCTATCGAGGAACAGGCCCAGAGCACAAACCTGTCTAGCACCAGCGGCAGCGCCAACATGACCGGCTCTACAGGCAGCGGAAATAGAAGCGCCGCCAAGGGCTCTGCTAACGGCACCGTGGCCGGCGGAAGCGTGAACCACAGCGGCGGCTCC	201	MSSSSWLLLSLVAVTAAIEEQAQSTNLSSTSGSANMTGSTGSGNRSAAKGSANGTVAGGSVNHSGGS	67	ACE2
NXST2	ATGAGCTCCTCCAGCTGGCTGCTGCTGAGCCTGGTCGCCGTGACCGCCGCTATCGAGGAACAGGCCCAGAGCACAAACATCAGCAGCACAAGCGGCTCTGCTAATGTGACCGGCTCCACCGGATCTGGCAACAAGAGCGCCGCCAAGGGCAGCGCCAATGCCACCGTGGCCGGCGGAAGCGTGAATTGGTCTGGCGGCTCC	201	MSSSSWLLLSLVAVTAAIEEQAQSTNISSTSGSANVTGSTGSGNKSAAKGSANATVAGGSVNWSGGS	67	ACE2
tdNXST1	ATGAGCTCCTCCAGCTGGCTGCTGCTGAGCCTGGTCGCCGTGACCGCCGCTATCGAGGAACAGGCCCAGAGCACAAACCTGAGCAGCACATCTGGCAGCGCCAACATGACCGGAAGCACCGGCAGCGGAAATAGAAGCGCCGCTAAGGGCAGCGCCAATGGCACAGTGGCCGGCGGCAGCGTGAACCACAGCGCCGGAAGCGGCTCCAACCTGTCTTCTACAAGCGGCTCTGCTAACATGACCGGCAGCACCGGCTCCGGCAACCGGAGCGCCGCCAAGGGCAGCGCCAACGGCACCGTGGCCGGCGGATCCGTCAACCACTCTGGCGGCTCC	333	MSSSSWLLLSLVAVTAAIEEQAQSTNLSSTSGSANMTGSTGSGNRSAAKGSANGTVAGGSVNHSAGSGSNLSSTSGSANMTGSTGSGNRSAAKGSANGTVAGGSVNHSGGS	111	ACE2
mCherry	GTGAGCAAGGGCGAGGAGGATAACATGGCCATCATCAAGGAGTTCATGCGCTTCAAGGTGCACATGGAGGGCTCCGTGAACGGCCACGAGTTCGAGATCGAGGGCGAGGGCGAGGGCCGCCCCTACGAGGGCACCCAGACCGCCAAGCTGAAGGTGACCAAGGGTGGCCCCCTGCCCTTCGCCTGGGACATCCTGTCCCCTCAGTTCATGTACGGCTCCAAGGCCTACGTGAAGCACCCCGCCGACATCCCCGACTACTTGAAGCTGTCCTTCCCCGAGGGCTTCAAGTGGGAGCGCGTGATGAACTTCGAGGACGGCGGCGTGGTGACCGTGACCCAGGACTCCTCCCTGCAGGACGGCGAGTTCATCTACAAGGTGAAGCTGCGCGGCACCAACTTC…	705	VSKGEEDNMAIIKEFMRFKVHMEGSVNGHEFEIEGEGEGRPYEGTQTAKLKVTKGGPLPFAWDILSPQFMYGSKAYVKHPADIPDYLKLSFPEGFKWERVMNFEDGGVVTVTQDSSLQDGEFIYKVKLRGTNFPSDGPVMQKKTMGWEASSERMYPEDGALKGEIKQRLKLKDGGHYDAEVKTTYKAKKPVQLPGAYNVNIKLDITSHNEDYTIVEQYERAEGRHSTGGMDELYK	235
tdPCP	CTAGCCTCCAAAACCATCGTTCTTTCGGTCGGCGAGGCTACTCGCACTCTGACTGAGATCCAGTCCACCGCAGACCGTCAGATCTTCGAAGAGAAGGTCGGGCCTCTGGTGGGTCGGCTGCGCCTCACGGCTTCGCTCCGTCAAAACGGAGCCAAGACCGCGTATCGCGTCAACCTAAAACTGGATCAGGCGGACGTCGTTGATTCCGGACTTCCGAAAGTGCGCTACACTCAGGTATGGTCGCACGACGTGACAATCGTTGCGAATAGCACCGAGGCCTCGCGCAAATCGTTGTACGATTTGACCAAGTCCCTCGTCGCGACCTCGCAGGTCGAAGATCTTGTCGTCAACCTTGTGCCGCTGGGCCGTGCGGATCCGTTGGCGAGTAAGACAATTGTA…	747	LASKTIVLSVGEATRTLTEIQSTADRQIFEEKVGPLVGRLRLTASLRQNGAKTAYRVNLKLDQADVVDSGLPKVRYTQVWSHDVTIVANSTEASRKSLYDLTKSLVATSQVEDLVVNLVPLGRADPLASKTIVLSVGEATRTLTEIQSTADRQIFEEKVGPLVGRLRLTASLRQNGAKTAYRVNLKLDQADVVDSGLPKVRYTQVWSHDVTIVANSTEASRKSLYDLTKSLVATSQVEDLVVNLVPLGR	249
mCherry upstream linker	CCACCGGTCGCCACC	15	PPVAT	5
mCherry downstram linker	CCGCCAGTTGCCACC	15	PPVAT	5
His-tag	CATCATCACCACCACCAT	18	HHHHHH	6

### Sheet: RNA
RNA	NT Sequence	NT Length
8xPP7 Cassette	GAGAAACGTTTCGACATTATATGGAATGCGAAACACGGAGGATGCGGGAAACATGAAGATCACCCATGTTCGCTTAACCATGGATAGGGATCACCCATGTTGCGGTGGTGCGTCAACCAGAGATTTCATATGGGAAACTCTGGGACACGCTGTATTTATACATGAGGATCACCATGTGTGCTTAAATATGGGTAATTCCAGTTTATATGGAAACGGAATTAGGCTAGAGCATGGCGGTATTGAGTTCGGGTTTGAAACGACAATATATGGATTGCGTTTTGGGGCACGCCGTCTGGAAAGGAGATTATATGAAATCCCTTTGCGCGCAACCGGGTAGATACGAGTCAATATGGTGACCGTACCTTGGTGGGGAAGCGATAAGCACATTATAAGGAATGG…	479
14xPP7-15xMS2	GAGAAACGTTTCGACATTATATGGAATGCGAAAGTGGAACGTAATGGACATGAAGACGATTACGCTTCACACGGAGGATGCGGGAAACATGAAGATCACCCATGTTCGCTTAACCATGGATAGGGATCACCCATGTTGCGGTGGTGCGTCAACCAGAGATTTCATATGGGAAACTCTGGGACACGCTGTATTTATACATGAGGATCACCATGTGTGCTTAAATATGGGTAAGTTGACCATTAGGCAACTGTAAGATGCTCCGGTTAATTCCAGTTTATATGGAAACGGAATTGATGTACCGTTGAGCAAGAACACGATTACGGTTCTTCGATTAGATATGGTTTAAACGACAATATATGGATTGCGTTTTGGGGCACGCCGTCTGGAGAAGACCATTAG…	1268
